# Genome-wide binding of Multiple ankyrin repeats single KH domain reveals its role in maintenance of gene activation by trithorax group proteins in *Drosophila*

**DOI:** 10.1101/2022.03.15.484481

**Authors:** Ammad Shaukat, Muhammad Haider Farooq Khan, Jawad Akhtar, Mahnoor Hussain Bakhtiari, Muhammad Abdul Haseeb, Khalida Mazhar, Zain Umer, Muhammad Tariq

**Affiliations:** Epigenetics and Gene Regulation Laboratory, Department of Life Sciences, Syed Babar Ali School of Science and Engineering, Lahore University of Management Sciences, Lahore 54792, Pakistan

**Keywords:** Mask, ANKHD1, transcriptional cell memory, Trithorax, histone modifications, H3K27ac

## Abstract

The Trithorax group (trxG) proteins counteract repressive effect of Polycomb group (PcG) complexes and maintain transcriptional memory of active states of key developmental genes. Although, chromatin structure and modifications appear to play a fundamental role in this process, it is not clear how trxG prevents PcG-silencing and heritably maintain an active gene expression state. Here, we report a hitherto unknown role of *Drosophila* Multiple ankyrin repeats single KH domain (Mask), which emerged as one of the candidate trxG genes in our reverse genetic screen. The genome-wide binding profile of Mask correlates with known trxG binding sites across *Drosophila* genome. In particular, association of Mask at chromatin overlaps with CBP and H3K27ac, which are known hallmarks of actively transcribed genes by trxG. Importantly, Mask predominantly associates with actively transcribed genes in *Drosophila*. Depletion of Mask not only results in downregulation of trxG targets but also correlates with drastic reduction in H3K27ac levels and an increased H3K27me3 levels. The fact that MASK positively regulates H3K27ac levels in flies was also found to be conserved in human cells. Finally, strong suppression of *Pc* mutant phenotype by mutation in *mask* provides physiological relevance that Mask contributes to the anti-silencing effect of trxG, maintaining expression of key developmental genes. Since Mask is a downstream effector of multiple cell signaling pathways, we propose that Mask may connect cell signaling with chromatin mediated epigenetic cell memory governed by trxG.
