## Supplementary material for "Genome-wide binding of Multiple ankyrin repeats single KH domain reveals its role in maintenance of gene activation by trithorax group proteins in *Drosophila*": Supp Table 2

### Sheet: Primer list
Primer list	Forward Primer 3' to 5'	Reverse Primer 3' to 5'
Mask dsRNA	TAATACGACTCACTATAGGGCCAGGGATACGGCTCTAACA	TAATACGACTCACTATAGGGTGCACCATCCACTTCACAAT
LacZ dsRNA	TAATACGACTCACTATAGGGAGAGGAAGATCAGGATATGTGG	TAATACGACTCACTATAGGGAGACTTCATCAGCAGGATATCC
Actin real time pcr	TGTGTGACGATGAAGTTGCTGC	ATCACCGACGTACGAGTCCTT
Pnr real time pcr	GATGGAACCGGACACTATCTGT	AAAGTGTGGTGGTCCGAGTG
Pnt real time pcr	ACCTGGACCCCTTCTACAAGAT	CCGTCACAATATCCTCATTT
Psq real time pcr	GCAAACATCCCACAATTATCCT	TCGCAGAGTCCCTTGATCTT
